# Linking stomatal function with photosynthetic light reactions and stress response in faba bean

**DOI:** 10.1101/2025.08.29.673109

**Authors:** Alexey Shapiguzov, Matleena Punkkinen, Tuomo Laine, Satu Engström, Pedro J. Aphalo, Hamid Khazaei

## Abstract

Faba bean (*Vicia faba* L.) is a key protein crop, but its cultivation and yield stability are hindered by a number of environmental stresses. Stomata regulate gas exchange between the plant and atmosphere, playing a central role in photosynthesis and mediating plant responses to a wide range of environmental stressors. This study aimed to investigate variations in leaf temperature as a proxy for stomatal function and photosynthetic regulations in faba bean, and to examine the response of this crop to short-term acute ozone (O_3_) exposure stress. Here, we used a high-throughput plant phenotyping (HTPP) platform to screen 196 faba bean genotypes for photosynthetic and stomatal function under controlled conditions. A subset of extreme genotypes, identified based on relative leaf tempreture from the initial screening, was exposed to a 450 ppb O_3_ treatment. Our results revealed strong positive relationship between photosynthetic efficiency and relative leaf temperature. A three-fold difference in relative leaf temperature was observed among genotypes. The O_3_ treatment caused signicantly less damage in genotypes with higher leaf temperature compared to those with lower leaf temperature (p<0.001). By combining a HTPP platform with elevated O_3_ stress treatment, we identified faba bean genotypes with contrasting stomatal responses to the O_3_ exposure. Our results advance understanding of the regulation mechanisms of photosynthetic light reactions and the role of stomatal function in modulating faba bean responses to environmental stressors.
