## Supplementary Table 1 for "Linking stomatal function with photosynthetic light reactions and stress response in faba bean"

### Sheet: Table S1
Table S1. List of 196 faba bean genotypes used in this study.
Genotype id	Genotype name
# 001	Line_001
# 002	Line_002
# 006	Line_006
# 007	Line_007
# 008	Line_008
# 009	Line_009
# 012	Line_012
# 016	Line_016
# 017	Line_017
# 019	Line_019
# 020	Line_020
# 021	Line_021
# 022	Line_022
# 023	Line_023
# 024	Line_024
# 025	Line_025
# 026	Line_026
# 027	Line_027
# 028	Line_028
# 029	Line_029
# 031	Line_031
# 032	Line_032
# 033	Line_033
# 034	Line_034
# 036	Line_036
# 037	Line_037
# 039	Line_039
# 040	Line_040
# 044	Line_044
# 045	Line_045
# 046	Line_046
# 048	Line_048
# 049	Line_049
# 053	Line_053
# 060	Line_060
# 062	Line_062
# 063	Line_063
# 064	Line_064
# 066	Line_066
# 067	Line_067
# 070	Line_070
# 071	Line_071
# 072	Line_072
# 074	Line_074
# 075	Line_075
# 076	Line_076
# 077	Line_077
# 078	Line_078
# 080	Line_080
# 081	Line_081
# 082	Line_082
# 083	Line_083
# 084	Line_084
# 085	Line_085
# 087	Line_087
# 088	Line_088
# 089	Line_089
# 090	Line_090
# 091	Line_091
# 092	Line_092
# 093	Line_093
# 094	Line_094
# 095	Line_095
# 096	Line_096
# 097	Line_097
# 098	Line_098
# 099	Line_099
# 100	Line_100
# 101	Line_101
# 102	Line_102
# 103	Line_103
# 104	Line_104
# 105	Line_105
# 107	Line_107
# 108	Line_108
# 109	Line_109
# 110	Line_110
# 111	Line_111
# 112	Line_112
# 113	Line_113
# 114	Line_114
# 116	Line_116
# 117	Line_117
# 118	Line_118
# 119	Line_119
# 120	Line_120
# 121	Line_121
# 122	Line_122
# 123	Line_123
# 124	Line_124
# 125	Line_125
# 126	Line_126
# 127	Line_127
# 128	Line_128
# 129	Line_129
# 130	Line_130
# 131	Line_131
# 132	Line_132
# 133	Line_133
# 135	Line_135
# 136	Line_136
# 138	Line_138
# 141	Line_141
# 142	Line_142
# 144	Line_144
# 148	Line_148
# 150	Line_150
# 153	Line_153
# 154	Line_154
# 156	Line_156
# 157	Line_157
# 159	Line_159
# 160	Line_160
# 161	Line_161
# 162	Line_162
# 163	Line_163
# 164	Line_164
# 167	Line_167
# 169	Line_169
# 171	Line_171
# 174	Line_174
# 175	Line_175
# 176	Line_176
# 178	Line_178
# 181	Line_181
# 182	Line_182
# 183	Line_183
# 185	Line_185
# 188	Line_188
# 190	Line_190
# 191	Line_191
# 193	Line_193
# 195	Line_195
# 196	Line_196
# 197	Line_197
# 198	Line_198
# 199	Line_199
# 200	Line_200
# 202	Line_202
# 203	Line_203
# 214	Line_214
# 228	Line_228
# 233	Line_233
# 235	Line_235
# 236	Line_236
# 237	Line_237
# 238	Line_238
# 240	Line_240
# 241	Line_241
# 246	Line_246
# 247	Line_247
# 438	Line_438/1
# 443	Line_443/1
# 524	Line_524/1
#601	Mélodie/2
#602	ILB 938/2
#603	HK07 (STG)
#700	Primus/1
#701	B3/1
#702	B7/1
#703	B8/1
#704	B17/1
#705	B19/1
#706	B25/1
#707	B30/1
#708	B37/1
#709	FR3/1
#710	FR4/1
#711	FR5/1
#712	FR6/1
#713	FRXX-9/1/2
#714	FR11/1
#715	FR12/1
#716	FR14/1
#717	FR17/1
#718	FR24/1
#719	FR36/2
#720	FR37/1
#721	FR66/1
#722	FR75/3
#723	FR79/1
#724	FR80/1
#725	FR81/1
#726	FR82/1
#727	FR86/1
#728	FR87/1
#729	ST227/1
#730	ST229/1
#731	ST232/1
#732	ST233/1
#733	ST266/1
#734	U6/1/1
#735	Ö8/3
#736	Ö37/1
#737	Ö49/1
#738	Ö52/1
